# scMET: Bayesian modelling of DNA methylation heterogeneity at single-cell resolution

**DOI:** 10.1101/2020.07.10.196816

**Authors:** Chantriolnt-Andreas Kapourani, Ricard Argelaguet, Guido Sanguinetti, Catalina A. Vallejos

## Abstract

High throughput measurements of DNA methylomes at single-cell resolution are a promising resource to quantify the heterogeneity of DNA methylation and uncover its role in gene regulation. However, limitations of the technology result in sparse CpG coverage, effectively posing challenges to robustly quantify genuine DNA methylation heterogeneity. Here we tackle these issues by introducing scMET, a hierarchical Bayesian model which overcomes data sparsity by sharing information across cells and genomic features, resulting in a robust and biologically interpretable quantification of variability. scMET can be used to both identify highly variable features that drive epigenetic heterogeneity and perform differential methylation and differential variability analysis between pre-specified groups of cells. We demonstrate scMET’s effectiveness on some recent large scale single cell methylation datasets, showing that the scMET feature selection approach facilitates the characterisation of epigenetically distinct cell populations. Moreover, we illustrate how scMET variability estimates enable the formulation of novel biological hypotheses on the epigenetic regulation of gene expression in early development. An R package implementation of scMET is publicly available at https://github.com/andreaskapou/scMET.
