## Supplementary Tables for "scMET: Bayesian modelling of DNA methylation heterogeneity at single-cell resolution": Table_S1_Luo2017_marker_genes.csv

	gene_name
1	Tle4
2	Neurod6
3	Gad1
4	Satb2
5	Sox6
6	Slc6a1
7	Cux1
8	Cux2
9	Foxp1
10	Foxp2
11	Rbfox3
12	Gad2
13	Slc24a3
14	Prox1
15	Arpp21
16	Rorb
17	Dlx6
18	Meis2
19	Sfta1p
20	Schlap1
21	Deptor
22	Pvalb
23	Vat1l
24	Lhx6
25	Adarb2
26	Sulf1
27	Bcl6
28	Erbb4
29	Sv2b
30	Sv2bc
31	Reln
32	Gria1
33	Tyro3
34	Slc17a7
35	Tbr1
36	Camk2a
37	Itpka
38	Grik3
39	Cacna2d2
40	Mybph
41	Abi2
42	Rasal1
43	Fhl2
44	Slc8a2
45	Ptprd
46	Ltk
47	Lingo1
48	Nrgn
49	Npas4
50	Kcnh3
51	Baiap2
52	Arpp19
53	Tmc4
54	Adam18
55	Hs3st4
56	Stard10
57	Sema3e
58	R3hdm1
59	Satb1
60	Satb1
61	Ephb6
62	Ccne1
63	Kcnab3
64	Prkx
65	Lpp
66	Tbc1d9
67	Dusp10
68	Dvl3
69	Kcnmb2
70	Ubash3b
71	Maf
72	Dock11
73	Lancl3
74	Ank1
75	Htr3b
76	Egfr
77	Lama5
78	Adgra3
79	Tmem127
80	Chst7
81	Hunk
82	Frmpd1
83	Tfap2a
84	Nxph1
