## Supplementary Tables for "scMET: Bayesian modelling of DNA methylation heterogeneity at single-cell resolution": Table_S3_ENCODE_annos.csv

	Experiment ID	File ID	File description	URL
H3K27ac	ENCSR000CDD	ENCFF314HSG	bigBed narrowPeak replicated peaks	https://www.encodeproject.org/files/ENCFF847BEL/
H3K4me1	ENCSR000CAI	ENCFF975QSJ	bigBed narrowPeak replicated peaks	https://www.encodeproject.org/files/ENCFF975QSJ/
